# Genetic architecture of floral traits in bee- and hummingbird-pollinated sister species of *Aquilegia* (columbine)

**DOI:** 10.1101/2021.04.12.439277

**Authors:** Molly B. Edwards, Gary P. T. Choi, Nathan J. Derieg, Ya Min, Angie C. Diana, Scott A. Hodges, L. Mahadevan, Elena M. Kramer, Evangeline S. Ballerini

## Abstract

Interactions with animal pollinators have helped shape the stunning diversity of flower morphologies across the angiosperms. A common evolutionary consequence of these interactions is that some flowers have converged on suites of traits, or pollination syndromes, that attract and reward specific pollinator groups. Determining the genetic basis of these floral pollination syndromes can help us understand the processes that contributed to the diversification of the angiosperms. Here, we characterize the genetic architecture of a bee-to-hummingbird pollination shift in *Aquilegia* (columbine) using QTL mapping of 17 floral traits encompassing color, nectar composition, and organ morphology. In this system, we find that the genetic architectures underlying differences in floral color are quite complex, and we identify several likely candidate genes involved in anthocyanin and carotenoid floral pigmentation. Most morphological and nectar traits also have complex genetic underpinnings; however, one of the key floral morphological phenotypes, nectar spur curvature, is shaped by a single locus of large effect.
