## Supplemental Table 2 for "Genetic architecture of floral traits in bee- and hummingbird-pollinated sister species of *Aquilegia* (columbine)"

### Sheet: queries
Table S2. Sequences used as BLAST queries for identification of floral-pigment genes in Aquilegia
Pathway	Query group	Gene symbol	Accession	Species	Ref.
ABP	4CL	At4CL1	NP_175579.1	Arabidopsis thaliana
ABP	ABC	VvABCC1	NP_001290005.1	Vitis vinifera
ABP	ABC (MRP3)	ZmMRP3	NP_001105535.1	Zea mays
ABP	ANS/F3H	AtANS	NP_001031700.1	Arabidopsis thaliana
ABP	ANS/F3H	AtDMR6	NP_197841.1	Arabidopsis thaliana
ABP	ANS/F3H	AtF3H	NP_190692.1	Arabidopsis thaliana
ABP	ANS/F3H	AtFLS	NP_001190266.1	Arabidopsis thaliana
ABP	ANS/F3H	AtS3H	NP_192788.1	Arabidopsis thaliana
ABP	ANS/F3H	ZmFNSI-1	NP_001151167.1	Zea mays
ABP	AT	At3AT1	NP_171890.1	Arabidopsis thaliana
ABP	AT	At3AT2	NP_171849.2	Arabidopsis thaliana
ABP	AT	At5MaT	NP_189600.1	Arabidopsis thaliana
ABP	AT	Dp3MaT	AAO12206.1	Dahlia pinnata
ABP	AT	Gt5AT	BAA74428.1	Gentiana triflora
ABP	AT	MtMaT4	ADV04046.1	Medicago truncatula
ABP	AT	MtMaT5	ADV04047.1	Medicago truncatula
ABP	AT	MtMaT6	ADV04048.1	Medicago truncatula
ABP	AT	Pf3AT	BAA93475.1	Perilla frutescens
ABP	AT	Pf5MaT	AAL50565.1	Perilla frutescens
ABP	AT	RsVS	CAD89104.2	Rauvolfia serpentina
ABP	AT	Ss3AT	AAR28757.1	Salvia splendens
ABP	AT	Ss5MaT1	Q8W1W9.1	Salvia splendens
ABP	AT	Ss5MaT2	AAR26385.1	Salvia splendens
ABP	AT	Vv3AT	XP_010648156.1	Vitis vinifera
ABP	bHLH	AtEGL3	NP_001185302.1	Arabidopsis thaliana
ABP	bHLH	AtGLABRA3	NP_680372.1	Arabidopsis thaliana
ABP	bHLH	AtMYC1	NP_001154194.1	Arabidopsis thaliana
ABP	bHLH	AtTT8	NP_192720.2	Arabidopsis thaliana
ABP	bHLH	PhAN1	AAG25928.1	Petunia x hybrida
ABP	bHLH	PhJAF13	AAC39455.1	Petunia x hybrida
ABP	bHLH	VvMYC1	NP_001268182.1	Vitis vinifera
ABP	bHLH	Zmb1	NP_001105706.1	Zea mays
ABP	bHLH	ZmLc	NP_001105339.1	Zea mays
ABP	bHLH	ZmRS	NP_001106073.1	Zea mays
ABP	C4H	AtC4H	NP_180607.1	Arabidopsis thaliana
ABP	CHI	AtCHI	NP_191072.1	Arabidopsis thaliana
ABP	CHS	AhCHS	AAU43217.1	Arachis hypogaea
ABP	CHS	AhSTS	BAA78617.1	Arachis hypogaea
ABP	CHS	AmCHS	CAA27338.1	Antirrhinum majus
ABP	CHS	AtCHS	NP_196897.1	Arabidopsis thaliana
ABP	CHS	AtCHS	NP_196897.1	Arabidopsis thaliana
ABP	CHS	CcCHS	CAA91930.1	Callistephus chinensis
ABP	CHS	DcCHS	CAA91923.1	Dianthus caryophyllus
ABP	CHS	GhCHS	CAA86218.1	Gerbera hybrid cultivar
ABP	CHS	GhPYS	CAA86219.2	Gerbera hybrid cultivar
ABP	CHS	GmCHS1	NP_001276296.1	Glycine max
ABP	CHS	HvCHS1	CAA41250.1	Hordeum vulgare
ABP	CHS	HvCHS2	CAA70435.1	Hordeum vulgare
ABP	CHS	IpCHSA	P48397.2	Ipomoea purpurea
ABP	CHS	IpCHSB	P48398.1	Ipomoea purpurea
ABP	CHS	IpCHSC	P48399.1	Ipomoea purpurea
ABP	CHS	IpCHSD	ABW69675.1	Ipomoea purpurea
ABP	CHS	IpCHSE	O22047.1	Ipomoea purpurea
ABP	CHS	MsCHS1	P30073.1	Medicago sativa
ABP	CHS	MsCHS2	P30074.1	Medicago sativa
ABP	CHS	MsCHS4	P30075.2	Medicago sativa
ABP	CHS	MsCHS8	P30076.1	Medicago sativa
ABP	CHS	MsCHS9	P30077.1	Medicago sativa
ABP	CHS	MtCHS	ADV29810.1	Malus toringoides
ABP	CHS	OsCHS	BAB39764.1	Oryza sativa Japonica Group
ABP	CHS	PcCHS	CAA24779.1	Petroselinum crispum
ABP	CHS	PhCHSA	P08894.1	Petunia x hybrida
ABP	CHS	PhCHSB	P22924.1	Petunia x hybrida
ABP	CHS	PhCHSD	P22925.2	Petunia x hybrida
ABP	CHS	PhCHSF	P22926.2	Petunia x hybrida
ABP	CHS	PhCHSG	P22927.2	Petunia x hybrida
ABP	CHS	PhCHSJ	P22928.2	Petunia x hybrida
ABP	CHS	PsaCHS1	Q01286.1	Pisum sativum
ABP	CHS	PsaCHS2	Q01287.1	Pisum sativum
ABP	CHS	PsyCHS	CAA43166.1	Pinus sylvestris
ABP	CHS	PsySTS	CAA43165.1	Pinus sylvestris
ABP	CHS	RpBAS	AAK82824.1	Rheum palmatum
ABP	CHS	SlCHS1	NP_001234033.1	Solanum lycopersicum
ABP	CHS	SlCHS2	NP_001234036.1	Solanum lycopersicum
ABP	CHS	VvCHS	NP_001267879.1	Vitis vinifera
ABP	CHS	VvSTS3	NP_001268046.1	Vitis vinifera
ABP	CHS	ZmC2	NP_001142246.1	Zea mays
ABP	CHS	ZmWHP	CAA42763.1	Zea mays
ABP	CYP	AkF3'5'H	BAJ16328.1	Antirrhinum kelloggii
ABP	CYP	AkF3'H	BAJ16330.1	Antirrhinum kelloggii
ABP	CYP	AtF3'H	NP_196416.1	Arabidopsis thaliana
ABP	CYP	DgF3'5'H	AAX51796.1	Delphinium grandiflorum
ABP	CYP	GhFS2	AAD39549.1	Gerbera hybrid cultivar
ABP	CYP	GmFS2	ACV65037.1	Glycine max
ABP	CYP	PfFS2	BAB59004.1	Perilla frutescens var. crispa
ABP	CYP	PhF3'5'H	AAC32274.1	Petunia x hybrida
ABP	CYP	PhF3'H	AAD56282.1	Petunia x hybrida
ABP	CYP	SlF3'5'H	NP_001234840.2	Solanum lycopersicum
ABP	CYP	VvF3'5'H	NP_001268157.1	Vitis vinifera
ABP	CYP	VvF3'H	NP_001267916.1	Vitis vinifera
ABP	DFR	AtANR	NP_176365.1	Arabidopsis thaliana
ABP	DFR	AtDFR	NP_199094.1	Arabidopsis thaliana
ABP	DFR	VvLAR1	NP_001267887.1	Vitis vinifera
ABP	DFR	VvLAR2	NP_001268089.1	Vitis vinifera
ABP	GH	AaAA7GT	BAM29304.1	Agapanthus africanus	Miyahara et al 2012
ABP	GH	AtBG10	NP_567787.1	Arabidopsis thaliana
ABP	GH	AtBGLU6	AJW76497.1	Arabidopsis thaliana
ABP	GH	CmAA7GT	BAO96250.1	Campanula medium	Miyahara et al 2014
ABP	GH	DcAA5GT	BAL45928.1	Dianthus caryophyllus	Matsuba et al 2010
ABP	GH	DgAA7BGGT1	BAO04178.1	Delphinium grandiflorum	Nishizaki et al 2013
ABP	GH	DgAA7BGGT2	BAO04181.1	Delphinium grandiflorum	Nishizaki et al 2013
ABP	GH	DgAA7GT	BAJ33502.1	Delphinium grandiflorum	Matsuba et al 2010
ABP	GST	AtTT19	NP_197224.1	Arabidopsis thaliana
ABP	GST	CsGST	ABA42223.1	Citrus sinensis
ABP	GST	PhAN9	CAA68993.1	Petunia x hybrida	Mueller et al 2000
ABP	GST	VvGST1	NP_001268177.1	Vitis vinifera
ABP	GST	VvGST4	NP_001267869.1	Vitis vinifera
ABP	GST	ZmBRONZE2	NP_001183661.1	Zea mays
ABP	GT	AcF3GT	ADC34700.1	Actinidia chinensis
ABP	GT	Am4'CGT	Q33DV3.1	Antirrhinum majus
ABP	GT	AtF3GT	NP_197207.1	Arabidopsis thaliana
ABP	GT	AtF5GT	NP_193146.1	Arabidopsis thaliana
ABP	GT	DgpHBAGT	BAO66179.1	Delphinium grandiflorum	Nishizaki et al 2014
ABP	GT	FhF3GT	ADK75021.1	Freesia hybrid cultivar
ABP	GT	Gt3'GT	Q8H0F2.1	Gentiana triflora
ABP	GT	GtF5GT	BAG32255.1	Gentiana triflora
ABP	GT	IhF3GT	BAD83701.1	Iris x hollandica
ABP	GT	IhF5GT	BAD06874.1	Iris x hollandica
ABP	GT	LeRT	BAU68119.1	Lobelia erinus
ABP	GT	MtF3GT	A6XNC6.1	Medicago truncatula
ABP	GT	NtTOGT1	NP_001313106.1	Nicotiana tabacum
ABP	GT	PfF5GT	BAA36421.1	Perilla frutescens var. crispa
ABP	GT	PhF3GT	BAA89008.1	Petunia x hybrida
ABP	GT	PhF5GT	BAA89009.1	Petunia x hybrida
ABP	GT	PhRT	CAA50376.1	Petunia x hybrida
ABP	GT	RhF53GT	BAD99560.1	Rosa hybrid cultivar
ABP	GT	SbF7GT	AKM12650.1	Scutellaria baicalensis
ABP	GT	SiB7GT	NP_001306616.1	Sesamum indicum
ABP	GT	VvF3GT	AAB81683.1	Vitis vinifera
ABP	GT	ZmF3GT	NP_001105886.1	Zea mays
ABP	MATE	AtDTX35	NP_001190838.1	Arabidopsis thaliana
ABP	MATE	AtTT12	NP_191462.1	Arabidopsis thaliana
ABP	MATE	MtMATE2	ADV04045.1	Medicago truncatula
ABP	MATE	SlMTP77	AAQ55183.1	Solanum lycopersicum
ABP	MATE	VvAM1	NP_001290007.1	Vitis vinifera
ABP	MATE	VvAM3	NP_001268037.1	Vitis vinifera
ABP	PAL	AtPAL1	NP_181241.1	Arabidopsis thaliana
ABP	PH1	PhPH1	AHH24343.1	Petunia x hybrida	Faraco et al 2016
ABP	PH1	RhPH1	AMR43372.1	Rosa hybrid cultivar
ABP	PH5	PhPH5	ABC59935.1	Petunia x hybrida	Verweij et al 2008
ABP	R3-MYB	AtCPC	NP_182164.1	Arabidopsis thaliana	Zhu et al 2009
ABP	R3-MYB	AtMYBL2	NP_177259.1	Arabidopsis thaliana	Matsui et al 2008
ABP	R3-MYB	IcMYBL1	ASR83104.1	Iochroma cyaneum	Gates et al 2018
ABP	R3-MYB	IlMYBL1	ASR83103.1	Iochroma loxense	Gates et al 2018
ABP	R3-MYB	MaMYBx	QJH86892.1	Muscari aucheri
ABP	R3-MYB	PhMYBx	AHX24371.1	Petunia x hybrida	Albert et al 2014
ABP	R3-MYB	SlMYBATV	NP_001352307.1	Solanum lycopersicum
ABP	R3-MYB	SlTRY	AUG72363.1	Solanum lycopersicum
ABP	SCPL	CtSPLAT1	BAF99694.1	Clitoria ternatea
ABP	SCPL	CtSPLAT4	BAF99695.1	Clitoria ternatea
ABP	SCPL	DgSCLP1	BAO04182.1	Delphinium grandiflorum	Nishizaki et al 2013
ABP	SCPL	DgSCLP2	BAO04183.1	Delphinium grandiflorum	Nishizaki et al 2013
ABP	SCPL	DgSCLP3	BAO04184.1	Delphinium grandiflorum	Nishizaki et al 2013
ABP	WD40	AtTTG1	NP_851070.1	Arabidopsis thaliana
ABP	WD40	PhAN11	AAC18914.1	Petunia x hybrida
ABP	WD40	ZmPAC1	AFW72816.1	Zea mays
ABP/CBP	R2R3-MYB	AmMYB305	P81391.1	Antirrhinum majus
ABP/CBP	R2R3-MYB	AmROSEA1	ABB83826.1	Antirrhinum majus
ABP/CBP	R2R3-MYB	AmROSEA2	ABB83827.1	Antirrhinum majus
ABP/CBP	R2R3-MYB	AmVENOSA	ABB83828.1	Antirrhinum majus
ABP/CBP	R2R3-MYB	AtGL1	NP_189430.1	Arabidopsis thaliana
ABP/CBP	R2R3-MYB	AtMYB11	NP_191820.1	Arabidopsis thaliana
ABP/CBP	R2R3-MYB	AtMYB113	NP_176811.1	Arabidopsis thaliana
ABP/CBP	R2R3-MYB	AtMYB114	NP_176812.1	Arabidopsis thaliana
ABP/CBP	R2R3-MYB	AtMYB12	NP_182268.1	Arabidopsis thaliana
ABP/CBP	R2R3-MYB	AtMYB75	NP_176057.1	Arabidopsis thaliana
ABP/CBP	R2R3-MYB	AtMYB90	NP_176813.1	Arabidopsis thaliana
ABP/CBP	R2R3-MYB	AtWER	NP_196979.1	Arabidopsis thaliana
ABP/CBP	R2R3-MYB	GtMYBP3	BAM71801.1	Gentiana triflora
ABP/CBP	R2R3-MYB	GtMYBP4	BAF96934.1	Gentiana triflora
ABP/CBP	R2R3-MYB	LhMYB12	BAJ05398.1	Lilium hybrid division I
ABP/CBP	R2R3-MYB	LhMYB6	BAJ05399.1	Lilium hybrid division I
ABP/CBP	R2R3-MYB	MlRCP1	ALE33742.1	Erythranthe lewisii	Sagawa et al 2016
ABP/CBP	R2R3-MYB	MtWP1	KEH16396.1	Medicago truncatula	Meng et al 2019
ABP/CBP	R2R3-MYB	NtMYB305	XP_016506729.1	Nicotiana tabacum
ABP/CBP	R2R3-MYB	OhMYB1	ABS58501.1	Oncidium hybrid cultivar
ABP/CBP	R2R3-MYB	PhAN2	AAF66727.1	Petunia x hybrida
ABP/CBP	R2R3-MYB	PhAN4	ADQ00392.1	Petunia x hybrida
ABP/CBP	R2R3-MYB	PhDPL	ADQ00396.1	Petunia x hybrida
ABP/CBP	R2R3-MYB	PhMYB27	AHX24372.1	Petunia x hybrida	Albert et al 2014
ABP/CBP	R2R3-MYB	PhPH4	AAY51377.1	Petunia x hybrida	Quattrocchio et al 2006
ABP/CBP	R2R3-MYB	PhPHZ	ADQ00391.1	Petunia x hybrida
ABP/CBP	R2R3-MYB	SlMYB12	NP_001234401.1	Solanum lycopersicum
ABP/CBP	R2R3-MYB	VvMAYBA1	ABD72954.1	Vitis vinifera
ABP/CBP	R2R3-MYB	VvMYBF1	NP_001267930.1	Vitis vinifera
ABP/CBP	R2R3-MYB	ZmC1	XP_008659144.1	Zea mays
ABP/CBP	R2R3-MYB	ZmP	NP_001278607.1	Zea mays
ABP/CBP	R2R3-MYB	ZmP2	AAG36774.1	Zea mays
ABP/CBP	R2R3-MYB	ZmPL	NP_001358856.1	Zea mays
ABP/CBP	WRKY	AtTTG2	NP_181263.2	Arabidopsis thaliana
ABP/CBP	WRKY	OfWRKY1	AKN10294.1	Osmanthus fragrans
ABP/CBP	WRKY	OfWRKY2	AKN10295.1	Osmanthus fragrans
ABP/CBP	WRKY	OfWRKY3	AKM77630.1	Osmanthus fragrans	Han et al 2016
ABP/CBP	WRKY	PhPH3	AMR43368.1	Petunia x hybrida	Verweij et al 2016
CBP	ABA4	AtABA4	NP_564889.1	Arabidopsis thaliana
CBP	AP2	AtAP2	NP_001190938.1	Arabidopsis thaliana
CBP	AP2	AtRAP2.2	NP_850582.1	Arabidopsis thaliana
CBP	AP2	OfERF61	QFR55176.1	Osmanthus fragrans	Han et al 2019
CBP	AP2	SlAP2a	NP_001234452.1	Solanum lycopersicum
CBP	BCH	AtB1	NP_194300.1	Arabidopsis thaliana
CBP	BCH	AtB2	NP_200070.1	Arabidopsis thaliana
CBP	BCH	SlCrtR-b1	NP_001234348.1	Solanum lycopersicum
CBP	BCH	SlCrtR-b2	NP_001265981.1	Solanum lycopersicum
CBP	BCH	ZmHYD1	NP_001105865.2	Zea mays
CBP	BCH	ZmHYD3	NP_001105907.1	Zea mays
CBP	CCD/NCED	AtCCD1	NP_191911.1	Arabidopsis thaliana
CBP	CCD/NCED	AtCCD4	NP_193652.1	Arabidopsis thaliana
CBP	CCD/NCED	AtCCD7	NP_182026.5	Arabidopsis thaliana
CBP	CCD/NCED	AtCCD8	NP_001329787.1	Arabidopsis thaliana
CBP	CCD/NCED	AtNCED2	NP_193569.1	Arabidopsis thaliana
CBP	CCD/NCED	AtNCED3	NP_188062.1	Arabidopsis thaliana
CBP	CCD/NCED	AtNCED5	NP_174302.1	Arabidopsis thaliana
CBP	CCD/NCED	AtNCED6	NP_189064.1	Arabidopsis thaliana
CBP	CCD/NCED	AtNCED9	NP_177960.1	Arabidopsis thaliana
CBP	CHRC	CsCHRC	XP_004134784.1	Cucumis sativus
CBP	CHRC	OgCHRC1	B2LU34.1	Oncidium hybrid cultivar
CBP	CHRC	SlCHRC	NP_001234183.1	Solanum lycopersicum
CBP	CMK	AtCDPMEK	NP_180261.1	Arabidopsis thaliana
CBP	CMK	SlispE	NP_001295301.1	Solanum lycopersicum
CBP	CMK	ZmispE	NP_001149138.1	Zea mays
CBP	COI1	NtCOI1	XP_016501313.1	Nicotiana tabacum
CBP	CRTISO	AtCRTISO	NP_172167.2	Arabidopsis thaliana
CBP	CRTISO	SlCRTISO	NP_001296161.1	Solanum lycopersicum
CBP	CRTISO	ZmCRTISO1	NP_001148139.1	Zea mays
CBP	CYP97	AtCYP97A3	NP_564384.1	Arabidopsis thaliana
CBP	CYP97	AtCYP97B3	NP_193247.2	Arabidopsis thaliana
CBP	CYP97	AtLUT1	NP_190881.2	Arabidopsis thaliana
CBP	CYP97	Sl97A29	NP_001234049.1	Solanum lycopersicum
CBP	CYP97	Sl97B2	XP_010321037.1	Solanum lycopersicum
CBP	CYP97	Sl97C11	NP_001234058.2	Solanum lycopersicum
CBP	CYP97	Zm97B2	XP_008679919.1	Zea mays
CBP	CYP97	ZmLUT1	XP_008658121.1	Zea mays
CBP	CYP97	ZmLUT5	NP_001306640.1	Zea mays
CBP	DXR	AtDXR	NP_201085.1	Arabidopsis thaliana
CBP	DXR	GmDXR1	NP_001240062.2	Glycine max
CBP	DXR	SlDXR	NP_001234553.2	Solanum lycopersicum
CBP	DXR	VvDXR	XP_002282761.1	Vitis vinifera
CBP	DXR	ZmDXR	NP_001105139.1	Zea mays
CBP	DXS	AtCLA1	NP_193291.1	Arabidopsis thaliana
CBP	DXS	AtDXPS1	NP_850620.2	Arabidopsis thaliana
CBP	DXS	SlDXS1	NP_001275130.1	Solanum tuberosum
CBP	DXS	SlDXS2	NP_001332799.1	Solanum lycopersicum
CBP	GGPPS	AtGGPS1	NP_195399.1	Arabidopsis thaliana
CBP	GGPPS	AtGGR	NP_195558.1	Arabidopsis thaliana
CBP	GGPPS	SlGGPS1	NP_001234087.1	Solanum lycopersicum
CBP	GGPPS	SlGGPS2	NP_001234302.2	Solanum lycopersicum
CBP	HDR	AtHDR	NP_567965.1	Arabidopsis thaliana
CBP	HDR	SlHDR	NP_001234728.1	Solanum lycopersicum
CBP	HDR	VvHDR	XP_002284659.1	Vitis vinifera
CBP	HDS	AtHDS	NP_001332136.1	Arabidopsis thaliana
CBP	HDS	SlHDS	NP_001234648.1	Solanum lycopersicum
CBP	HDS	VvHDS	XP_002285130.1	Vitis vinifera
CBP	IDI	AtIPP1	NP_197148.3	Arabidopsis thaliana
CBP	IDI	AtIPP2	NP_186927.1	Arabidopsis thaliana
CBP	IDI	SlIDI	NP_001289822.2	Solanum lycopersicum
CBP	IDI	SlIDI2	NP_001234853.1	Solanum lycopersicum
CBP	IDI	VvIDI	NP_001304059.1	Vitis vinifera
CBP	LCY	AtLUT2	NP_200513.1	Arabidopsis thaliana
CBP	LCY	AtLYC	NP_001078131.1	Arabidopsis thaliana
CBP	LCY	CaCCS	NP_001311998.1	Capsicum annuum
CBP	LCY	SlCrtL-e-1	NP_001234337.2	Solanum lycopersicum
CBP	LCY	SlLCY1	NP_001234226.1	Solanum lycopersicum
CBP	LCY	SlNSY	NP_001234445.2	Solanum lycopersicum
CBP	LCY	ZmLYCE1	NP_001146840.1	Zea mays
CBP	LCY	ZmPS1	NP_001169155.1	Zea mays
CBP	MCT	AtISPD	NP_565286.1	Arabidopsis thaliana
CBP	MCT	CsMCT	XP_028127240.1	Camellia sinensis
CBP	MCT	SlMCT	XP_010314187.1	Solanum lycopersicum
CBP	MCT	VvMCT	XP_019079275.1	Vitis vinifera
CBP	MCT	ZmMCT	NP_001140440.1	Zea mays
CBP	MDS	AtISPF	NP_850971.1	Arabidopsis thaliana
CBP	MDS	PtMDS	XP_002304519.1	Populus trichocarpa
CBP	MDS	SlMDS	NP_001353707.1	Solanum lycopersicum
CBP	MDS	VvMDS	XP_002278406.1	Vitis vinifera
CBP	OR	AtOR	NP_200975.1	Arabidopsis thaliana	Zhou et al 2015
CBP	PDS	AtPDS3	NP_193157.1	Arabidopsis thaliana
CBP	PDS	SlPDS	NP_001234095.1	Solanum lycopersicum
CBP	PDS	ZmPDS1	NP_001105381.1	Zea mays
CBP	PSY	AtPSY	NP_197225.1	Arabidopsis thaliana
CBP	PSY	SlPSY1	NP_001234812.1	Solanum lycopersicum
CBP	PSY	SlPSY2	NP_001234671.1	Solanum lycopersicum
CBP	PSY	ZmPSY	NP_001108124.2	Zea mays
CBP	PSY	ZmPSY2	NP_001108117.1	Zea mays
CBP	PTOX	AtIM	NP_567658.1	Arabidopsis thaliana
CBP	PTOX	SlPTOX	NP_001234511.1	Solanum lycopersicum
CBP	PTOX	ZmIM	NP_001150780.1	Zea mays
CBP	PYP1	AtPES1	NP_564662.1	Arabidopsis thaliana
CBP	PYP1	AtPES2	NP_566801.1	Arabidopsis thaliana
CBP	PYP1	IlPYP1	BBB93635.1	Ipomoea nil
CBP	PYP1	SlPYP1	Solyc01g098110.4.1	Solanum lycopersicum	Ariizumi et al 2014
CBP	RCP2	AtNOXY38	NP_001190068.1	Arabidopsis thaliana
CBP	RCP2	AtREC1	NP_001184884.1	Arabidopsis thaliana
CBP	RCP2	AtREC2	NP_194537.7	Arabidopsis thaliana
CBP	RCP2	AtREC3	NP_172981.3	Arabidopsis thaliana
CBP	RCP2	MlRCP2	AWY63023.1	Erythranthe lewisii	Stanley et al 2020
CBP	VDE	AtNPQ1	NP_001321301.1	Arabidopsis thaliana
CBP	VDE	SlVDE	NP_001234610.2	Solanum lycopersicum
CBP	VDE	ZmVDE	NP_001147756.1	Zea mays
CBP	Z-ISO	AtZ-ISO	NP_563879.1	Arabidopsis thaliana
CBP	Z-ISO	SlZ-ISO	NP_001334551.1	Solanum lycopersicum
CBP	Z-ISO	ZmZ-ISO	NP_001132720.1	Zea mays
CBP	ZDS	AtZDS	NP_001319473.1	Arabidopsis thaliana
CBP	ZDS	SlZDS	NP_001234383.2	Solanum lycopersicum
CBP	ZDS	ZmZDS1	NP_001105609.2	Zea mays
CBP	ZEP	AtZEP	NP_851285.1	Arabidopsis thaliana
CBP	ZEP	SlZEP	NP_001296233.1	Solanum lycopersicum
CBP	ZEP	ZmZEP	NP_001151443.1	Zea mays
Table S2. Sequences used as BLAST queries for identification of floral-pigment genes in Aquilegia. Many aspects of plant pigment production are well characterized, and discussion of relevant genes is available in a number of extensive reviews, eg: general anthocyanin biosynthetic pathway (ABP) (Tanaka, Sasaki, and Ohmiya 2008; Winkel-Shirley 2001); transcriptional regulation of ABP genes (Albert …
