## Supplemental Table 3 for "Genetic architecture of floral traits in bee- and hummingbird-pollinated sister species of *Aquilegia* (columbine)"

### Sheet: ABP
Table S3. Candidate Aquilegia homologs of genes related to anthocyanin-based flower color
Protein name	Query group	BLAST hits	Representative homolog	Predicted function	Aquilegia homolog Gene	Aquilegia homolog ID	Tree figure	QTL associated trait(s)
phenylalanine ammonia-lyase	PAL	2 (2)	AtPAL1	precursor biosynthesis	AqPAL.1	Aqcoe1G140100	S1A
					AqPAL.2	Aqcoe2G144500	S1A
cinnamate-4-hydroxylase	C4H	2 (2)	AtC4H	precursor biosynthesis	AqC4H	Aqcoe1G146200	S1A
4-coumarate:CoA ligase	4CL	11 (11)	At4CL1	precursor biosynthesis	Aq4CL.1	Aqcoe0099s0002	S1A
					Aq4CL.5	Aqcoe4G203600	S1A
					Aq4CL.11	Aqcoe7G325200	S1A
chalcone synthase	CHS	7 (7)	AtCHS	biosynthesis	AqCHS	Aqcoe5G334300	S1B
chalcone isomerase	CHI	1	AtCHI	biosynthesis	AqCHI	Aqcoe2G172600
flavanone 3-hydroxylase	ANS/F3H	72 (72)	AtF3H	biosynthesis	AqF3H	Aqcoe2G181600	S1B
flavonoid 3'-hydroxylase	CYP	26 (23)	AtF3’H	branch biosynthesis	AqF3’H	Aqcoe3G364800	S1B
flavonoid 3',5'-hydroxylase	CYP	26 (23)	DgF3’5’H	branch biosynthesis	AqF3’5’H	Aqcoe1G444200	S1B	Sepal CIE L*, a*, b*
dihydroflavonol-4-reductase	DFR	30 (30)	AtDFR	biosynthesis	AqDFR	Aqcoe6G124100	S1B	Sepal CIE L*, a*, b*
anthocyanidin synthase (leucoanthocyanidin dioxygenase)	ANS/F3H	72 (72)	AtANS	biosynthesis	AqANS	Aqcoe7G054400	S1B
anthocyanidin 3-O-glucosyltransferase	GT	65 (65)	AtF3GT	biosynthesis	AqF3GT.1	Aqcoe7G256600	S1C
					AqF3GT.2	Aqcoe7G256700	S1C
anthocyanin 5-O-glucosyltransferase	GT	65 (65)	AtF5GT	modification	AqF5GT.1	Aqcoe2G402900	S1C
					AqF5GT.2	Aqcoe2G403200	S1C
anthocyanin acyltransferase	AT	28 (28)	At3AT1	modification	AqAT.2	Aqcoe1G182800	S1C
					AqAT.3	Aqcoe1G182900	S1C
					AqAT.5	Aqcoe1G305000	S1C
					AqAT.6	Aqcoe1G305200	S1C
					AqAT.8	Aqcoe2G375700	S1C
					AqAT.12	Aqcoe3G343400	S1C
					AqAT.20	Aqcoe5G119000	S1C
					AqAT.21	Aqcoe5G384100	S1C
					AqAT.24	Aqcoe6G290900	S1C
					AqAT.27	Aqcoe7G374800	S1C
					AqAT.28	Aqcoe7G374900	S1C
glutathione S-transferase	GST	51 (48)	PhAN9	modification for vacuolar transport	AqGST.2	Aqcoe1G178300	S1C
					AqGST.18	Aqcoe3G425900	S1C
					AqGST.31	Aqcoe6G227400	S1C
ATP-binding cassette transporter	ABC	25 (21)	VvABCC1	vacuolar transport	AqABC.14	Aqcoe7G022300	S1D
					AqABC.15	Aqcoe7G022400	S1D
					AqABC.16	Aqcoe7G022500	S1D
	ABC.MRP3	2 (2)	ZmMRP3	vacuolar transport	AqABC.27	Aqcoe5G225700	S1D
multidrug and toxic compound extrusion transporter	MATE	34 (32)	AtTT12	vacuolar transport	AqMATE.3	Aqcoe1G186900	S1D
					AqMATE.8	Aqcoe2G393300	S1D
			VvAM1	vacuolar transport	AqMATE.26	Aqcoe5G432900	S1D
acyl-glucose-dependent anthocyanin glucosyltransferase	GH	46 (41)	DgAA7GT	modification	AqGH.6	Aqcoe2G294300	S1E	Sepal CIE L*, a*, b*
(glycosyl hydrolase)					AqGH.7	Aqcoe2G294500	S1E	Sepal CIE L*, a*, b*
					AqGH.8	Aqcoe2G294600	S1E	Sepal CIE L*, a*, b*
					AqGH.9	Aqcoe2G294800	S1E	Sepal CIE L*, a*, b*
					AqGH.10	Aqcoe2G294900	S1E	Sepal CIE L*, a*, b*
					AqGH.11	Aqcoe2G295100	S1E	Sepal CIE L*, a*, b*
					AqGH.12	Aqcoe2G295200	S1E	Sepal CIE L*, a*, b*
			DcAA5GT		AqGH.23	Aqcoe5G223000	S1E
					AqGH.24	Aqcoe5G223200	S1E
			DgAA7BGGT1		AqGH.1	Aqcoe0021s0001	S1E
					AqGH.35	Aqcoe7G295300	S1E
					AqGH.36	Aqcoe7G300000	S1E
					AqGH.37	Aqcoe7G300100	S1E
					AqGH.38	Aqcoe7G300700	S1E
					AqGH.39	Aqcoe7G301000	S1E
					AqGH.40	Aqcoe7G301400	S1E
acyl-glucose-dependent anthocyanin acyltransferase	SCPL	44 (39)	DgSCPL2	modification	AqSCPL.1	Aqcoe0082s0005	S1E
(serine carboxypeptidase-like acyltransferase)					AqSCPL.3	Aqcoe1G409000	S1E
					AqSCPL.29	Aqcoe6G270900	S1E
					AqSCPL.30	Aqcoe6G271000	S1E
					AqSCPL.31	Aqcoe6G271500	S1E
					AqSCPL.32	Aqcoe6G271600	S1E
					AqSCPL.33	Aqcoe6G271700	S1E
					AqSCPL.34	Aqcoe6G271800	S1E
					AqSCPL.35	Aqcoe6G272000	S1E
					AqSCPL.36	Aqcoe6G319300	S1E
UDP-glucose dependent p-hydroxybenzoic acid glucosyltransferase	GT	65 (65)	DgphBGT	indirect, involved in modification	AqGT.51	Aqcoe6G301900	S1C
					AqGT.54	Aqcoe6G306700	S1C
					AqGT.55	Aqcoe6G306800	S1C
P3B-ATPase	PH1	1	PhPH1	cation transport, vacuolar acidification	AqPH1	Aqcoe5G219100
P-type ATPase	PH5	5 (5)	PhPH5	cation transport, vacuolar acidification	AqPH5	Aqcoe7G443000	S1D
WRKY transcription factor	WRKY	10 (8)	PhPH3	positive regulation, vacuolar acidification	AqWRKY.4	Aqcoe1G484100	S1F
tryptophan-aspartic acid repeat transcription factor	WD40	2 (2)	AtTTG1	positive regulation	AqWD40.1	Aqcoe1G412500	S1F
			AtAN11	positive regulation	AqWD40.2	Aqcoe5G317900	S1F
basic helix-loop-helix transcription factor	bHLH	8 (5)	PhAN1	positive regulation	AqMYC.1	Aqcoe2G335600	S1F
			PhJAF13	positive regulation	AqMYC.5	Aqcoe7G033100	S1F
myeloblastosis viral oncogene transcription factor	R2R3-MYB	92 (87)	PhAN2	positive regulation	AqMYB.17	Aqcoe1G362500	S1F
					AqMYB.D	Aqcoe6G143300	S1F
					AqMYB.12	Aqcoe6G143400	S1F
					AqMYB.C	Aqcoe6G143600	S1F
					AqMYB.B	Aqcoe6G143700	S1F
					AqMYB.A	Aqcoe6G143800	S1F
			PhPH4	positive regulation, vacuolar acidification	AqMYB.20	Aqcoe1G055500	S1F
					AqMYB.21	Aqcoe1G055800	S1F
			PhMYB27	negative regulation	AqMYB.51	Aqcoe3G017900	S1F
			AtMYB4	negative regulation	AqMYB.91	Aqcoe6G223300	S1F
	R3-MYB	92 (9)	AtCPC	negative regulation	AqMYBL.6	Aqcoe4G279900	S1F
					AqMYBL.7	Aqcoe5G451500	S1F
					AqMYBL.8	Aqcoe7G014600	S1F
					AqMYBL.9	Aqcoe7G014700	S1F
			AtMYBL2	negative regulation	---	---
			PhMYBx	negative regulation	AqMYBL.1	Aqcoe1G235200	S1F
					AqMYBL.2	Aqcoe1G235300	S1F
					AqMYBL.5	Aqcoe4G239000	S1F
Table S3. Candidate Aquilegia homologs of genes related to anthocyanin-based flower color. Number of Aquilegia sequences identified by BLAST searches for each query group is noted, with number retained after quality filtering in parentheses. Supplemental figures containing trees for given genes are referenced, and the trait(s) that have a given gene within their QTL 1.5 LOD interval(s) are noted.
