## Supplemental Table 4 for "Genetic architecture of floral traits in bee- and hummingbird-pollinated sister species of *Aquilegia* (columbine)"

### Sheet: CBP
Table S4. Candidate Aquilegia homologs of genes related to carotenoid-based flower color
Protein name	Query group	BLAST hits	Representative homolog	Predicted function	Aquilegia homolog Gene	Aquilegia homolog ID	Tree figure	QTL associated trait(s)
1-deoxy-D-xylulose 5-phosphate synthase	DXS	3 (3)	AtDXPS1	precursor biosynthesis	AqDXS.1	Aqcoe2G318400	S1G
					AqDXS.2	Aqcoe6G089700	S1G
					AqDXS.3	Aqcoe7G210800	S1G	Blade CIE a*
1-deoxy-D-xylulose 5-phosphate reductoisomerase	DXR	1	AtDXR	precursor biosynthesis	AqDXR	Aqcoe3G290500		Blade CIE L*
2-C-methyl-D-erythritol 4-phosphate cytidylyltransferase	MCT	1	AtISPD	precursor biosynthesis	AqMCT	Aqcoe1G221300
4-(cytidine 5’-diphospho)-2-C-methyl-D-erythritol kinase	CMK	1	AtCDPMEK	precursor biosynthesis	AqCMK	Aqcoe1G005400
2-C-methyl-D-erythritol 2,4-cyclodiphosphate synthase	MDS	1	AtISPF	precursor biosynthesis	AqMDS	Aqcoe7G021500
4-hydroxy-3-methylbut-2-enyl diphosphate synthase	HDS	1	AtHDS	precursor biosynthesis	AqHDS	Aqcoe1G145000		Blade CIE L*
4-hydroxy-3-methylbut-2-enyl diphosphate reductase	HDR	1	AtHDR	precursor biosynthesis	AqHDR	Aqcoe5G200900		Blade CIE L*, CIE a*, CIE b*
isopentenyl diphosphate isomerase	IDI	1	AtIPP1	precursor biosynthesis	AqIDI	Aqcoe2G421100
geranylgeranyl diphosphate synthase	GGPPS	10 (10)	AtGGPS1	precursor biosynthesis	AqGGPPS.1	Aqcoe3G004500	S1G
					AqGGPPS.2	Aqcoe5G199000	S1G	Blade CIE L*, CIE a*, CIE b*
					AqGGPPS.3	Aqcoe5G199100	S1G	Blade CIE L*, CIE a*, CIE b*
					AqGGPPS.4	Aqcoe5G199300	S1G	Blade CIE L*, CIE a*, CIE b*
					AqGGPPS.5	Aqcoe5G206400	S1G	Blade CIE a*, CIE b*
					AqGGPPS.6	Aqcoe5G206600	S1G	Blade CIE a*, CIE b*
					AqGGPPS.7	Aqcoe6G086100	S1G
					AqGGPPS.8	Aqcoe6G110800	S1G	Blade CIE b*
phytoene synthase	PSY	3 (3)	AtPSY	primary biosynthesis	AqPSY.1	Aqcoe1G050500	S1H
					AqPSY.2	Aqcoe1G178400	S1H	Blade CIE L*
					AqPSY.3	Aqcoe3G009300	S1H
phytoene desaturase	PDS	1	AtPDS3	primary biosynthesis	AqPDS	Aqcoe7G099400		Blade CIE L*, CIE a*
15-cis-zeta-carotene isomerase	Z-ISO	1	AtZ-ISO	primary biosynthesis	AqZ-ISO	Aqcoe2G426300
zeta-carotene desaturase	ZDS	1	AtZDS	primary biosynthesis	AqZDS	Aqcoe2G344300		Blade CIE L*
carotenoid isomerase	CRTISO	1	AtCRTISO	primary biosynthesis	AqCRTISO	Aqcoe2G070200
lycopene beta-cyclase	LCY	3 (3)	AtLYC	primary biosynthesis	AqLCYB	Aqcoe2G035500	S1H
lycopene epsilon-cyclase	LCY	3 (3)	AtLUT2	primary biosynthesis	AqLCYE	Aqcoe7G122800	S1H	Blade CIE L*, CIE a*
carotenoid beta-hydroxylase (non-heme di-iron enzymes)	BCH	2 (2)	AtBETA-OHASE 1	branch biosynthesis	AqBCH.1	Aqcoe7G024600	S1H
					AqBCH.2	Aqcoe7G024700	S1H
carotenoid beta-hydroxylase (cytochrome P450 enzymes)	CYP97	7 (3)	AtCYP97A3	branch biosynthesis	AqCYP97A	Aqcoe2G391000	S1H	Blade CIE L*
carotenoid epsilon-hydroxylase (cytochrome P450 enzymes)	CYP97	7 (3)	AtLUT1	branch biosynthesis	AqCYP97C	Aqcoe1G122000	S1H	Blade CIE L*
zeaxanthin epoxidase	ZEP	1	AtZEP	branch biosynthesis	AqZEP	Aqcoe5G151500		Blade CIE L*, CIE a*
violaxanthin de-epoxidase	VDE	1	AtNPQ1	xanthophyll cycle	AqVDE	Aqcoe2G401800		Blade CIE L*
neoxanthin synthase	LCY	3 (3)	SlNSY	branch biosynthesis	AqNSY	Aqcoe2G115300	S1H
esterase/lipase/thioesterase family	PYP1	4 (4)	SlPYP1	modification	AqPYP1.1	Aqcoe2G311400	S1H
					AqPYP1.2	Aqcoe6G259500	S1H
					AqPYP1.3	Aqcoe6G259600	S1H
carotenoid cleavage dioxygenase/nine-cis-epoxycarotenoid dioxygenase	CCD/NCED	9 (9)	AtCCD4	negative regulation by degradation	AqCCD4.1	Aqcoe3G268000	S1I	Sepal CIE b*, Blade CIE L*, CIE b*
					AqCCD4.2	Aqcoe3G268100	S1I	Sepal CIE b*, Blade CIE L*, CIE b*
myeloblastosis viral oncogene transcription factor	R2R3-MYB	92 (87)	NtMYB305	positive regulation	AqMYB.64	Aqcoe3G287200	S1F	Blade CIE L*
			MtWP1	positive regulation	AqMYB.17	Aqcoe1G362500	S1F
					AqMYB.D	Aqcoe6G143300	S1F	Blade CIE b*
					AqMYB.12	Aqcoe6G143400	S1F	Blade CIE b*
					AqMYB.C	Aqcoe6G143600	S1F	Blade CIE b*
					AqMYB.B	Aqcoe6G143700	S1F	Blade CIE b*
					AqMYB.A	Aqcoe6G143800	S1F	Blade CIE b*
			MlRCP1	positive regulation	AqMYB.68	Aqcoe3G343200	S1F
F-box protein	COI1	7 (5)	NtCOI1	positive regulation	AqCOI1	Aqcoe1G431700	S1F	Blade CIE a*, CIE b*
tetratricopeptide repeat-like superfamily protein	TPRL	4 (4)	MlRCP2	indirect positive regulation	AqTPRL.1	Aqcoe5G460400	S1I
					AqTPRL.2	Aqcoe7G221400	S1I	Blade CIE a*
					AqTPRL.3	Aqcoe7G377200	S1I
chromoplast-specific carotenoid-associated protein, chromoplastic	CHRC	2 (1)	SlCHRC	indirect positive regulation	AqCHRC	Aqcoe1G338400
plastidial terminal oxidase	PTOX	1	SlPTOX	indirect, required for biosynthesis	AqPTOX	Aqcoe4G295700
abscisic acid-deficient 4	ABA4	1	AtABA4	indirect, required for biosynthesis	AqABA4	Aqcoe3G035400
orange protein	OR	2 (2)	AtOR	indirect positive regulation	AqOR	Aqcoe3G260500	S1I	Sepal CIE b*, Blade CIE L*, CIE b*
					AqOR-like	Aqcoe2G119300	S1I
WRKY transciption factor	WRKY	10 (8)	OfWRKY3	positive regulation CCD4	AqWRKY.2	Aqcoe1G390700	S1F	Blade CIE a*, CIE b*
AP2-like ethylene-responsive transcription factor	AP2	21 (21)	OfERF61	positive regulation CCD4	AqERF.8	Aqcoe5G456200	S1F
Table S4. Candidate Aquilegia homologs of genes related to carotenoid-based flower color. Number of Aquilegia sequences identified by BLAST searches for each query group is noted, with number retained after quality filtering in parentheses. Supplemental figures containing trees for given genes are referenced, and the trait(s) that have a given gene within their QTL 1.5 LOD interval(s) are noted.
